# UPF1 mutants with intact ATPase but deficient helicase activities promote efficient nonsense-mediated mRNA decay

**DOI:** 10.1101/2022.07.08.499162

**Authors:** Joseph H. Chapman, Jonathan M. Craig, Clara D. Wang, Jens H. Gundlach, Keir C. Neuman, J. Robert Hogg

## Abstract

The conserved RNA helicase UPF1 coordinates nonsense-mediated mRNA decay (NMD) by engaging with mRNAs, RNA decay machinery, and the terminating ribosome. UPF1 ATPase activity is necessary for mRNA target discrimination and completion of decay, but the mechanisms through which UPF1 enzymatic activities such as helicase, translocase, RNP remodeling, and ATPase-stimulated dissociation influence NMD remain poorly defined. Using high-throughput biochemical assays to quantify UPF1 enzymatic activities, we show that UPF1 is only moderately processive (< 200 nt) in physiological contexts and undergoes ATPase-stimulated dissociation from RNA. We combine an in silico screen with these assays to identify and characterize known and novel UPF1 mutants with altered helicase, ATPase, and RNA binding properties. We find that UPF1 mutants with substantially impaired processivity, slower unwinding rate, and reduced mechanochemical coupling (i.e. the ability to harness ATP hydrolysis for work) still support efficient NMD in human cells. These data are consistent with a central role for UPF1 ATPase activity in driving cycles of RNA binding and dissociation to ensure accurate NMD target selection.
