## Supplemental Table 2 for "UPF1 mutants with intact ATPase but deficient helicase activities promote efficient nonsense-mediated mRNA decay"

### Sheet: heatmap
Table S2: in vitro UPF1-HD mutant characterization (related to Fig. 7a)
mutant	kD -ATP	kD -ATP std dev	kD +ATP	kD +ATP std dev	s.t. proc	s.t. proc std dev	m.t. proc	m.t. proc std dev	rate	rate std dev	ATPs/sec on ssDNA	ATPs/sec on ssDNA std dev	ATPs/sec on hpDNA	ATPs/sec on hpDNA std dev	ATPs/bp	ATPs/bp std dev	ssDNA res time -ATP	ssDNA res time -ATP std dev	ssDNA res time +ATP	ssDNA res time +ATP std dev	dsDNA res time -ATP	dsDNA res time -ATP std dev	dsDNA res time +ATP	dsDNA res time +ATP std dev	SA displaced	SA displaced std dev	NMD efficiency endogenous	NMD efficiency endogenous std dev	NMD efficiency overexpress	NMD efficiency overexpress std dev
WT	1.167	1.17842	6.434	4.51224	68.9986	4.43859	101.564	3.52089	0.923622	0.051702	0.719675	0.0669229	0.719107	0.146388	0.8	0.202076	897	155.962	55	5.65685	468	89.95	42	5.19615	66.4197	1.1052	1.05372	0.342842	0.871443	0.253945
DE636AA	1.295	1.23312	1.251	1.01566	0	0	0	0	0	0	-0.00803641	0.00875432	0.0279633	0.0130975			1063.5	136.5	1005	78	519	432	363	120	-14.6795	5.6571
K498A	1.254	1.914	1.841	2.59834	0	0	0	0	0	0	0.0402778	0.0276536	0.0350723	0.0250762			861	114	1071	72	339	48	345	78
T499M	1.173	1.0689	1.072	0.922058	0	0	0	0	0	0	0.0881715	0.146466	0.207328	0.104021
E833K	1.594	1.16351	1.702	1.53593	0	0	0	0	0	0	0.0104548	0.00588767	0.0230517	0.0261864
R843C	1.882	0.897313	3.947	2.39825	10.619	2.1387	10.4372	3.85262			0.115119	0.0472842	0.14023	0.00352913			495	0	285	30	495	48	351	48			-0.261903	1.37514	0.137046	0.624356
AKS-HPA	5.802	2.58821	8.578	5.29265	0	0	15.7633	2.53888			0.449769	0.127454	1.33223	0.284037			132	25.9808	75	14.6969	123	61.7738	72	5.19615	20.3621	3.23701	0.58599	0.451682	0.712939	0.250186
A546H	3.243	2.4045	10.49	6.51364	12.978	2.52953	35.5898	3.17222	0.095382	0.015708	0.575179	0.11454	2.31185	0.11861	24.2	5.23512	162	61.9919	63	8.48528	171	36.9865	117	42	22.1035	4.56813	0.479351	0.629108	0.475814	0.358912
GA-KH	1.883	2.22957	9.038	6.73644	16.8798	1.34546	47.3559	8.05142	0.24234	0.010458	1.97541	0.123535	4.96963	0.0469795	20.5	1.07882	213	40.2492	51	0	201	27.4955	93	19.8997	17.811	7.15824	0.876565	0.310069	0.843502	0.23292
EA-RH	2.128	2.95597	7.04	6.71258	12.7033	1.92617	30.0203	4.37215			1.04657	0.138668	1.63352	0.237992			210	29.8496	96	13.0767	261	77.0714	138	36.3731
G619K	0.8662	0.603374	3.776	1.77088	59.7201	3.99972	206.125	9.00837	1.34379	0.075726	1.03865	0.209322	2.73464	0.188291	2	0.254798	915	12	39	0	483	156	27	0	73.8343	3.27373	1.02027	0.371372	0.767697	0.249163
E797R	1.095	1.59628	2.297	2.69388	28.8454	1.64002	93.9397	4.08472	0.179886	0.007266	0.323718	0.0835917	0.378861	0.0893316	2.1	0.581672	843	144.499	132	15.5885	366	36.3731	135	14.6969	69.484	1.59582	1.13458	0.456808	0.793622	0.210159
EK-RP	0.9947	0.810617	4.473	3.52508	36.6053	3.09311	78.8786	7.62386	0.075894	0.004536	0.558483	0.100564	0.453328	0.0435571	6	0.930922	885	78	159	0	447	36	207	36
K547P	1.795	1.67965	7.347	4.7915	55.5579	3.70784	101.428	4.88282	0.401184	0.013314	0.653446	0.1626	1.17684	0.211057	2.9	0.623437	657	18	57	6	891	132	63	0	68.4495	0.396563	1.02098	0.246901	0.95235	0.145534
R549S	1.366	1.26961	5.261	3.76297	58.4849	4.03908	119.453	4.8633	0.873852	0.08358	0.643922	0.108664	1.8929	0.356575	2.2	0.615233	585	78	51	0	465	198	39	0	73.2376	0.0253239	1.01565	0.285677	0.888647	0.221945
EVLDIRP	2.107	1.07978	4.199	3.1331	26.2784	2.7849	76.238	4.51645	1.22396	0.057498	0.334806	0.00251163	0.611948	0.137916	0.5	0.136167	543	12	297	42	471	96	105	6
G336Q	0.8412	0.611123	4.713	2.92439	42.6148	2.82698	84.6604	3.82183	0.728658	0.050274	0.498636	0.278764	0.642537	0.231711	0.9	0.378838	1123.5	76.5	39	0	321	18	39	0
