## Supplemental Table 3 for "UPF1 mutants with intact ATPase but deficient helicase activities promote efficient nonsense-mediated mRNA decay"

### Sheet: Sheet1
Table S3: oligonucleotides used for in vitro assays and primers used to generate UPF1 mutants
oligo_name	sequence	description
helicase_sub_fw	TAATACGACTCACTATAG	forward primer to PCR ssDNA oligos for eventual IVT
helicase_sub_fw_T7_tail	TAATACGACTCACTATAGGGACACAAAACAAAAGACAAA	forward primer to PCR dsDNA oligos for eventual IVT
helicase_sub_rev	AGCTAGTTGTACGCACAC	reverse primer to PCR oligos for eventual IVT
18mer_5AF488	/5Alex488N/AGCTAGTTGTACGCACAC	fluorescent strand annealed to substrate strands in unwinding assays (also used for binding assays and FAD with 5' overhang substrates)
18mer_3BHQ1	GTGTGCGTACAACTAGCT/3BHQ_1/	quencher strand used in unwinding assays
trap_strand	TAATACGACTCACTATAGGGAGAGTCAACAGGTATGTGCAAATCGATCGCT	trap strand used in single turnover unwinding, FAD, and PIFE assays
PS41	TAATACGACTCACTATAGGGACACAAAACAAAAGACAAAAAGTGTGCGTACAACTAGCT	41 nt overhang substrate strand (anneal with 18mer_AF488, IVT RNA of this anneal with 18mer_3Cy3 for PIFE assays)
PS61	TAATACGACTCACTATAGGGACACAAAACAAAAGACAAAAACACAAAACAAAAGACAAAAAGTGTGCGTACAACTAGCT	61 nt overhang substrate strand (anneal with 18mer_AF488)
PS81	TAATACGACTCACTATAGGGACACAAAACAAAAGACAAAAACACAAAACAAAAGACAAAAACACAAAACAAAAGACAAAAAGTGTGCGTACAACTAGCT	81 nt overhang substrate strand (anneal with 18mer_AF488)
PS101	TAATACGACTCACTATAGGGACACAAAACAAAAGACAAAAACACAAAACAAAAGACAAAAACACAAAACAAAAGACAAAAACACAAAACAAAAGACAAAAAGTGTGCGTACAACTAGCT	101 nt overhang substrate strand (anneal with 18mer_AF488)
PS121	TAATACGACTCACTATAGGGACACAAAACAAAAGACAAAAACACAAAACAAAAGACAAAAACACAAAACAAAAGACAAAAACACAAAACAAAAGACAAAAACACAAAACAAAAGACAAAAAGTGTGCGTACAACTAGCT	121 nt overhang substrate strand (anneal with 18mer_AF488)
PS20-hp10	GACACAAAACAAAAGACAAATTCGATTCGATTTTTCGAATCGAAGTGTGCGTACAACTAGCT	10 bp hairpin substrate strand (anneal with 18mer_AF488)
PS20-hp20	GACACAAAACAAAAGACAAATTCGATTCGATTGCAATGCATTTTTGCATTGCAATCGAATCGAAGTGTGCGTACAACTAGCT	20 bp hairpin substrate strand (anneal with 18mer_AF488)
PS20-hp40	GACACAAAACAAAAGACAAATTCGATTCGATTGCAATGCATTCGATTCGATTGCAATGCATTTTTGCATTGCAATCGAATCGAATGCATTGCAATCGAATCGAAGTGTGCGTACAACTAGCT	40 bp hairpin substrate strand (anneal with 18mer_AF488)
PS20-hp60	GACACAAAACAAAAGACAAATTCGATTCGATTGCAATGCATTCGATTCGATTGCAATGCATTCGATTCGATTGCAATGCATTTTTGCATTGCAATCGAATCGAATGCATTGCAATCGAATCGAATGCATTGCAATCGAATCGAAGTGTGCGTACAACTAGCT	60 bp hairpin substrate strand (anneal with 18mer_AF488)
PS20-hp70	GACACAAAACAAAAGACAAATTGCAATGCATTCGATTCGATTGCAATGCATTCGATTCGATTGCAATGCATTCGATTCGATTGCAATGCATTTTTGCATTGCAATCGAATCGAATGCATTGCAATCGAATCGAATGCATTGCAATCGAATCGAATGCATTGCAAGTGTGCGTACAACTAGCT	70 bp hairpin substrate strand (anneal with 18mer_AF488)
PS0-hp20	TTCGATTCGATTGCAATGCATTTTTGCATTGCAATCGAATCGAAGTGTGCGTACAACTAGCT	20 bp hairpin substrate strand with no 20 nt landing pad (anneal with 18mer_AF488)
PS20-d18	GACACAAAACAAAAGACAAAGTGTGCGTACAACTAGCT	18 bp substrate strand (anneal with 18mer_5AF488, or with 18mer_3Cy3 for PIFE assays)
PS20-d33	GACACAAAACAAAAGACAAATTCGATTCGATTGCA-GTGTGCGTACAACTAGCT	33 bp substrate strand (anneal with 15mer_comp and 18mer_5AF488)
15mer_comp	TGCAATCGAATCGAA	anneal with PS20-d33 and 18mer_5AF488
PS20-d38	GACACAAAACAAAAGACAAATTCGATTCGATTGCAATGCA-GTGTGCGTACAACTAGCT	38 bp substrate strand (anneal with 20mer_comp and 18mer_5AF488)
20mer_comp	TGCATTGCAATCGAATCGAA	anneal with PS20-d38 and 18mer_5AF488
PS20-d58	GACACAAAACAAAAGACAAATTCGATTCGATGTCAATGCAACGGATCTTCTTAGAAGTCT-GTGTGCGTACAACTAGCT	58 bp substrate strand (anneal with 40mer_comp and 18mer_5AF488)
40mer_comp	AGACTTCTAAGAAGATCCGTTGCATTGACATCGAATCGAA	anneal with PS20-d58 and 18mer_5AF488
PS20-d78	GACACAAAACAAAAGACAAATGTCATTCGATGTCAATGCAACGGATCTTCTTAGAAGTCTTTCGATTCGATGTCAATGCA-GTGTGCGTACAACTAGCT	78 bp substrate strand (anneal with 60mer_comp and 18mer_5AF488)
60mer_comp	TGCATTGACATCGAATCGAAAGACTTCTAAGAAGATCCGTTGCATTGACATCGAATGACA	anneal with PS20-d78 and 18mer_5AF488
lambda_fw_hp	GCGGGTCTCGTGGTCTTGGCTGTATAGTCAACTAAC	forward primer to PCR lambda DNA for magnetic tweezers hpDNA substrate
lambda_rev_hp	GCGGGTCTCGACACGCAAAGGCTACTCTTATTTC	reverse primer to PCR lambda DNA for magnetic tweezers hpDNA substrate
bio_handle	biobio-CCATTCCTTGCGGCGGCGGTGCTCAACGGCCTCAACCTACTACTGGGCTGGTTTGCATTTTGGTTGGTTTCACCGCCTGGACGACACCGGATTCA	biotin handle for magnetic tweezers substrate
dig_handle	phos-GTGTTGAATCCGGTGTCGTCCAGGGTTTGCATTTTGGTTGGTTTCACCGCCATTCCTTGCGGCGGCGGTGCTCAACGGCCTCAACCTACTACTGGGCTG-digdig	digoxigenin handle for magnetic tweezers substrate
bio_handle_comp	CAGCCCAGTAGTAGGTTGAGGCCGTTGAGCACCGCCGCCGCAAGGAATGG	complementary strand to bio_handle
dig_handle_comp	CAGCCCAGTAGTAGGTTGAGGCCGTTGAGCACCGCCGCCGCAAGGAATGGCGGTGAAACCAACCAAAATGCAAAC	complementary strand to dig_handle
T-loop	phos-ACCACATGGCAGTAGGTTTTCCTACTGCCA TG	T-loop to anneal and ligate to lambda DNA PCR product
PS38-hp70-18	TTGAGACAGTCCGTTCATGACACAAAACAAAAGACATCTTGCAATGCATTCGATTCGATTGCAATGCATTCGATTCGATTGCAATGCATTCGATTCGATTGCAATGCATTTTTGCATTGCAATCGAATCGAATGCATTGCAATCGAATCGAATGCATTGCAATCGAATCGAATGCATTGCAATTCGATTCGATTGCAATG	hpDNA for tether unwinding assay
18mer_3dig	ATGAACGGACTGTCTCAA/3Dig_N/	complementary strand to solution-proximal hairpin
5P_20mer_3BioTEG	/5Phos/CAGTGTGCGTACAACTAGCT/3BioTEG/	bottom part ligated to PS38-hp70-18
38mer_5AF488	/5Alex488N/AGCTAGTTGTACGCACACTGCATTGCAATCGAATCGAA	complementary strand to surface-proximal hairpin + biotin strand (also used for binding assays)
38mer_3BHQ1	TTCGATTCGATTGCAATGCAGTGTGCGTACAACTAGCT/3_BHQ1/	quencher strand used in tether unwinding assay
55 bp SPRNT hpDNA	TTTTTTTTTTTTTTTAGTGATAGTGCXGTCGTTGGTGTACAAGTAATTGTCAACACTCCCATTTGTATGTTCGGCTAACTTGTACCGATACATTTTTGTATCGGTACAAGTTAGCCGAACATACAAATGGGAGTGTTGACAATTACTTGTAYZ	55 bp hairpin substrate used for SPRNT experiments (X = abasic site, Y = T20 or 4x18 carbon spacer, Z = cholesterol)
18mer_3AF488	AGCTAGTTGTACGCACAC/3Alex488N/	complementary strand to 3' overhang FAD substrates
80mer-fad	GTGTGCGTACAACTAGCTGACAAAAACACAAAACAAAAGACAAAAACACAAAACAAAAGACAAAAACACAAAACAAAAGACAAAAACACAAAACAAAA	80 nt 3' overhang FAD substrate
60mer-fad	GTGTGCGTACAACTAGCTGACAAAAACACAAAACAAAAGACAAAAACACAAAACAAAAGACAAAAACACAAAACAAAA	60 nt 3' overhang FAD substrate
40mer-fad	GTGTGCGTACAACTAGCTGACAAAAACACAAAACAAAAGACAAAAACACAAAACAAAA	40 nt 3' overhang FAD substrate
20mer-fad	GTGTGCGTACAACTAGCTGACAAAAACACAAAACAAAA	20 nt 3' overhang FAD substrate
IAbRQ	/5IAbRQ/TAATACGACTCA/3IAbRQSp/	dual quencher for SUD assays
30mer-atpase	GGGACACAAAACAAAAGACAAAAGACAAAA	30 nt ssDNA for ATPase assays
PS20-hp60-atpase	GACACAAAACAAAAGACAAATTCGATTCGATTGCAATGCATTCGATTCGATTGCAATGCATTCGATTCGATTGCAATGCATTTTTGCATTGCAATCGAATCGAATGCATTGCAATCGAATCGAATGCATTGCAATCGAATCGAA	60 bp hpDNA for ATPase assays
18mer_3Cy3	AGCTAGTTGTACGCACAC/3Cy3Sp/	complementary strand for PIFE assays
PS20-d18_3bio	GACACAAAACAAAAGACAAAGTGTGCGTACAACTAGCT/3Bio/	substrate for streptavidin displacement assays
12mer_5bio	/5Biosg/TGAGTCGTATTA	anneal to IAbRQ as a quencher for streptavidin displacement assays
DE636AA_f	CATTTTAATCgccgcaAGCACCCAGG	site-directed mutagenesis primers
DE636AA_r	GAGCGGAACTGCATCTTG	site-directed mutagenesis primers
K498A_f	AGGCACGGGGgccACGGTGACGTCG	site-directed mutagenesis primers
K498A_r	GGCGGGCCCTGGATCAGG	site-directed mutagenesis primers
T499M_f	ACGGGGAAGAtGGTGACGTCGGC	site-directed mutagenesis primers
T499M_r	GCCTGGCGGGCCCTGGAT	site-directed mutagenesis primers
E833K_f	TCAGGGACGCaagAAGGACTTCATC	site-directed mutagenesis primers
E833K_r	AAGGCGTCCACACTGGCG	site-directed mutagenesis primers
R843C_f	GTCCTGTGTGtgtGCCAACGAGC	site-directed mutagenesis primers
R843C_r	AGGATGATGAAGTCCTTCTCG	site-directed mutagenesis primers
AKS-HPA_f	CTCTGCCACCCGGCCCGTGAGGCCATCGACTCC	site-directed mutagenesis primers
AKS-HPA_r	CTCACGGGCCGGGTGGCAGAGGCGCACGACCTT	site-directed mutagenesis primers
A546H_f	GCGCCTCTGCcacAAGAGCCGTG	site-directed mutagenesis primers
A546H_r	ACGACCTTTAGCCCCGTC	site-directed mutagenesis primers
E797R_f	CACGCCCTACcggGGCCAGCGCT	site-directed mutagenesis primers
E797R_r	ATGATGCCAATCTGGTCCGG	site-directed mutagenesis primers
K547P_f	CCTCTGCGCCccgAGCCGTGAGG	site-directed mutagenesis primers
K547P_r	CGCACGACCTTTAGCCCC	site-directed mutagenesis primers
G619K_f	CACATGTGTGaagGCCGGTGACC	site-directed mutagenesis primers
G619K_r	CAGCAGATGACATCTGCG	site-directed mutagenesis primers
VG-ED_f	CGCCTGGAGGTGCTGGACATCCGGCCCATCCGCCTG	site-directed mutagenesis primers
VG-ED_r	CCGGATGTCCAGCACCTCCAGGCGCTCGA	site-directed mutagenesis primers
G336Q_f	GTGGGACCTGcagCTTAACAAGAAG	site-directed mutagenesis primers
G336Q_r	CTGACAGTGATGTTATCTTG	site-directed mutagenesis primers
R549S_f	CCAAGAGCAGTGAGGCCATCGACTCCCCGGT	site-directed mutagenesis primers
R549S_r	ATGGCCTCACTGCTCTTGGCGCAGAGGCGCA	site-directed mutagenesis primers
