## Supplemental Table 4 for "UPF1 mutants with intact ATPase but deficient helicase activities promote efficient nonsense-mediated mRNA decay"

### Sheet: Sheet1
Table S4: qPCR primers
gene	forward primer (5' to 3')	reverse primer (5' to 3')
GAPDH	AACATCATCCCTGCCTCTACTGG	GTTTTTCTAGACGGCAGGTCAGG
SMG1	AAATGACCCTGCAGCGATAC	GCTTCCTGTTTCAAGCGTTC
SMG5	GCCTGGATTTGCTGAAGAAG	TCAAAGCTCTTTCCCACCTC
SMG6	AGGCTTCCTTACCAAGAATGAG	CCCACTGGTCCCATTAAGATT
SMG7	CTGGGAATGAAGGCTCCATAAA	CCTCTTGACAGCGAGAAACA
SRSF2 (PTC+)	GGCGTGTATTGGAGCAGATGTA	CTGCTACACAACTGCGCCTTTT
SRSF3 (PTC+)	TGGAACTGTCGAATGGTGAAA	GAGACATGATGGTGACTCTGC
SRSF6 (PTC+)	GGAAGCCGCATGACCAA	GGCAAGGGTCACACAATGTA
UPF1 (3'UTR)	GGACCTGGGAGATTTGAGAAG	AAGAAGCCACTGGAAGCTAAA
UPF2	CAAAAGCCAGCTGAGGAAAG	GACAAACGGCATTGTGTCTG
CLIP tag	TGGCTCAACGCCTACTTTC	CTCTCCGAACTTCACCACTTT
