## Supplemental Table 5 for "UPF1 mutants with intact ATPase but deficient helicase activities promote efficient nonsense-mediated mRNA decay"

### Sheet: 2way ANOVA endogenous expressio
Within each column, compare rows (simple effects within columns)
Number of families	11
Number of comparisons per family	10
Alpha	0.05
Dunnett's multiple comparisons test	Predicted (LS) mean diff.	95.00% CI of diff.	Below threshold?	Summary	Adjusted P Value
CLIP
CLIP only vs. CLIP only	0.05045	-0.7552 to 0.8561	No	ns	0.9998
CLIP only vs. WT	-0.7891	-1.510 to -0.06849	Yes	*	0.024
CLIP only vs. R843C	-0.8294	-1.550 to -0.1088	Yes	*	0.0151
CLIP only vs. AKS-HPA	-0.5655	-1.286 to 0.1551	No	ns	0.2027
CLIP only vs. A546H	-0.8934	-1.614 to -0.1728	Yes	**	0.0069
CLIP only vs. K547P	-1.113	-1.834 to -0.3925	Yes	***	0.0003
CLIP only vs. R549S	-0.5746	-1.295 to 0.1460	No	ns	0.1885
CLIP only vs. E797R	-0.772	-1.493 to -0.05136	Yes	*	0.0291
CLIP only vs. G619K	-1.008	-1.728 to -0.2872	Yes	**	0.0015
CLIP only vs. GA-KH	-0.8188	-1.539 to -0.09819	Yes	*	0.0171
GAPDH
CLIP only vs. CLIP only	-3.553e-15	-0.8057 to 0.8057	No	ns	>0.9999
CLIP only vs. WT	0	-0.7206 to 0.7206	No	ns	>0.9999
CLIP only vs. R843C	0	-0.7206 to 0.7206	No	ns	>0.9999
CLIP only vs. AKS-HPA	5.551e-16	-0.7206 to 0.7206	No	ns	>0.9999
CLIP only vs. A546H	5.551e-16	-0.7206 to 0.7206	No	ns	>0.9999
CLIP only vs. K547P	5.551e-16	-0.7206 to 0.7206	No	ns	>0.9999
CLIP only vs. R549S	8.882e-16	-0.7206 to 0.7206	No	ns	>0.9999
CLIP only vs. E797R	5.551e-16	-0.7206 to 0.7206	No	ns	>0.9999
CLIP only vs. G619K	0	-0.7206 to 0.7206	No	ns	>0.9999
CLIP only vs. GA-KH	0	-0.7206 to 0.7206	No	ns	>0.9999
SMG1
CLIP only vs. CLIP only	-2.461	-3.267 to -1.656	Yes	****	<0.0001
CLIP only vs. WT	-0.3046	-1.025 to 0.4160	No	ns	0.8491
CLIP only vs. R843C	-2.364	-3.084 to -1.643	Yes	****	<0.0001
CLIP only vs. AKS-HPA	-0.8136	-1.534 to -0.09296	Yes	*	0.0182
CLIP only vs. A546H	-1.002	-1.722 to -0.2809	Yes	**	0.0016
CLIP only vs. K547P	-0.206	-0.9266 to 0.5146	No	ns	0.9847
CLIP only vs. R549S	-0.5849	-1.305 to 0.1357	No	ns	0.1736
CLIP only vs. E797R	-0.01557	-0.7362 to 0.7050	No	ns	>0.9999
CLIP only vs. G619K	-0.3349	-1.056 to 0.3857	No	ns	0.7739
CLIP only vs. GA-KH	-0.4551	-1.176 to 0.2655	No	ns	0.4353
SMG5
CLIP only vs. CLIP only	-0.86	-1.666 to -0.05428	Yes	*	0.0299
CLIP only vs. WT	0.1945	-0.5261 to 0.9151	No	ns	0.9896
CLIP only vs. R843C	-1.374	-2.094 to -0.6531	Yes	****	<0.0001
CLIP only vs. AKS-HPA	-0.3508	-1.071 to 0.3698	No	ns	0.7307
CLIP only vs. A546H	-0.5424	-1.263 to 0.1782	No	ns	0.2416
CLIP only vs. K547P	0.1269	-0.5937 to 0.8475	No	ns	0.9993
CLIP only vs. R549S	0.18	-0.5406 to 0.9006	No	ns	0.9922
CLIP only vs. E797R	0.357	-0.3636 to 1.078	No	ns	0.7131
CLIP only vs. G619K	0.221	-0.4996 to 0.9416	No	ns	0.9747
CLIP only vs. GA-KH	-0.1407	-0.8613 to 0.5799	No	ns	0.9992
SRSF2
CLIP only vs. CLIP only	-1.971	-2.776 to -1.165	Yes	****	<0.0001
CLIP only vs. WT	-0.2538	-0.9744 to 0.4668	No	ns	0.9408
CLIP only vs. R843C	-0.856	-1.577 to -0.1354	Yes	*	0.011
CLIP only vs. AKS-HPA	-0.2616	-0.9822 to 0.4590	No	ns	0.9298
CLIP only vs. A546H	-0.2159	-0.9365 to 0.5047	No	ns	0.9785
CLIP only vs. K547P	-0.02143	-0.7420 to 0.6992	No	ns	0.9999
CLIP only vs. R549S	-0.0581	-0.7787 to 0.6625	No	ns	0.9997
CLIP only vs. E797R	-0.3786	-1.099 to 0.3420	No	ns	0.6508
CLIP only vs. G619K	-0.4393	-1.160 to 0.2813	No	ns	0.4775
CLIP only vs. GA-KH	0.2355	-0.4851 to 0.9561	No	ns	0.9621
SRSF3
CLIP only vs. CLIP only	-2.714	-3.520 to -1.909	Yes	****	<0.0001
CLIP only vs. WT	-0.2112	-0.9318 to 0.5094	No	ns	0.9817
CLIP only vs. R843C	-1.768	-2.489 to -1.048	Yes	****	<0.0001
CLIP only vs. AKS-HPA	-0.8663	-1.587 to -0.1457	Yes	**	0.0097
CLIP only vs. A546H	-1.036	-1.757 to -0.3155	Yes	**	0.001
CLIP only vs. K547P	-0.3353	-1.056 to 0.3853	No	ns	0.7729
CLIP only vs. R549S	-0.2287	-0.9493 to 0.4919	No	ns	0.9684
CLIP only vs. E797R	-0.1601	-0.8807 to 0.5605	No	ns	0.9963
CLIP only vs. G619K	-0.3516	-1.072 to 0.3690	No	ns	0.7282
CLIP only vs. GA-KH	-0.3842	-1.105 to 0.3364	No	ns	0.6347
SRSF6
CLIP only vs. CLIP only	-4.904	-5.709 to -4.098	Yes	****	<0.0001
CLIP only vs. WT	0.06083	-0.6598 to 0.7814	No	ns	0.9997
CLIP only vs. R843C	-1.967	-2.688 to -1.246	Yes	****	<0.0001
CLIP only vs. AKS-HPA	-0.5612	-1.282 to 0.1594	No	ns	0.2095
CLIP only vs. A546H	-0.651	-1.372 to 0.06961	No	ns	0.098
CLIP only vs. K547P	0.1049	-0.6157 to 0.8255	No	ns	0.9994
CLIP only vs. R549S	0.1645	-0.5561 to 0.8851	No	ns	0.9961
CLIP only vs. E797R	0.1858	-0.5348 to 0.9064	No	ns	0.9914
CLIP only vs. G619K	0.09413	-0.6265 to 0.8147	No	ns	0.9995
CLIP only vs. GA-KH	0.1516	-0.5690 to 0.8722	No	ns	0.9967
UPF1 (3'UTR)
CLIP only vs. CLIP only	0.739	-0.06672 to 1.545	No	ns	0.0894
CLIP only vs. WT	0.7671	0.04646 to 1.488	Yes	*	0.0307
CLIP only vs. R843C	0.7174	-0.003210 to 1.438	No	ns	0.0517
CLIP only vs. AKS-HPA	0.7537	0.03306 to 1.474	Yes	*	0.0354
CLIP only vs. A546H	0.7237	0.003057 to 1.444	Yes	*	0.0484
CLIP only vs. K547P	0.7367	0.01612 to 1.457	Yes	*	0.0423
CLIP only vs. R549S	0.7461	0.02549 to 1.467	Yes	*	0.0384
CLIP only vs. E797R	0.7585	0.03786 to 1.479	Yes	*	0.0337
CLIP only vs. G619K	0.7211	0.0004569 to 1.442	Yes	*	0.0498
CLIP only vs. GA-KH	0.7006	-0.02001 to 1.421	No	ns	0.0611
SMG6
CLIP only vs. CLIP only	-0.5994	-1.319 to 0.1202	No	ns	0.1522
CLIP only vs. WT	0.2245	-0.4951 to 0.9441	No	ns	0.9706
CLIP only vs. R843C	-0.6377	-1.357 to 0.08192	No	ns	0.1093
CLIP only vs. AKS-HPA	-0.4666	-1.186 to 0.2530	No	ns	0.4011
CLIP only vs. A546H	-0.5431	-1.263 to 0.1765	No	ns	0.2376
CLIP only vs. K547P	0.09707	-0.6225 to 0.8167	No	ns	0.9994
CLIP only vs. R549S	-0.2018	-0.9214 to 0.5178	No	ns	0.9863
CLIP only vs. E797R	0.2318	-0.4878 to 0.9514	No	ns	0.9641
CLIP only vs. G619K	0.05757	-0.6620 to 0.7772	No	ns	0.9997
CLIP only vs. GA-KH	0.0094	-0.7102 to 0.7290	No	ns	>0.9999
SMG7
CLIP only vs. CLIP only	-1.053	-1.773 to -0.3338	Yes	***	0.0008
CLIP only vs. WT	-0.1475	-0.8671 to 0.5721	No	ns	0.9968
CLIP only vs. R843C	-1.227	-1.947 to -0.5077	Yes	****	<0.0001
CLIP only vs. AKS-HPA	-0.5511	-1.271 to 0.1685	No	ns	0.2237
CLIP only vs. A546H	-0.6091	-1.329 to 0.1105	No	ns	0.1402
CLIP only vs. K547P	-0.1601	-0.8797 to 0.5595	No	ns	0.9963
CLIP only vs. R549S	-0.2579	-0.9775 to 0.4617	No	ns	0.9327
CLIP only vs. E797R	-0.08093	-0.8005 to 0.6387	No	ns	0.9996
CLIP only vs. G619K	-0.2208	-0.9404 to 0.4988	No	ns	0.9736
CLIP only vs. GA-KH	-0.5616	-1.281 to 0.1580	No	ns	0.2062
UPF2
CLIP only vs. CLIP only	-0.8189	-1.538 to -0.09928	Yes	*	0.017
CLIP only vs. WT	-0.1853	-0.9049 to 0.5343	No	ns	0.9913
CLIP only vs. R843C	-1.104	-1.823 to -0.3843	Yes	***	0.0004
CLIP only vs. AKS-HPA	-0.5369	-1.257 to 0.1827	No	ns	0.2486
CLIP only vs. A546H	-0.5344	-1.254 to 0.1852	No	ns	0.2532
CLIP only vs. K547P	0.1049	-0.6147 to 0.8245	No	ns	0.9994
CLIP only vs. R549S	-0.4573	-1.177 to 0.2623	No	ns	0.4248
CLIP only vs. E797R	0.169	-0.5506 to 0.8886	No	ns	0.9938
CLIP only vs. G619K	0.0045	-0.7151 to 0.7241	No	ns	>0.9999
CLIP only vs. GA-KH	-0.026	-0.7456 to 0.6936	No	ns	0.9999
Test details	Predicted (LS) mean 1	Predicted (LS) mean 2	Predicted (LS) mean diff.	SE of diff.	N1	N2	q	DF
CLIP
CLIP only vs. CLIP only	1	0.9496	0.05045	0.2939	3	2	0.1717	234
CLIP only vs. WT	1	1.789	-0.7891	0.2628	3	3	3.002	234
CLIP only vs. R843C	1	1.829	-0.8294	0.2628	3	3	3.156	234
CLIP only vs. AKS-HPA	1	1.565	-0.5655	0.2628	3	3	2.151	234
CLIP only vs. A546H	1	1.893	-0.8934	0.2628	3	3	3.399	234
CLIP only vs. K547P	1	2.113	-1.113	0.2628	3	3	4.235	234
CLIP only vs. R549S	1	1.575	-0.5746	0.2628	3	3	2.186	234
CLIP only vs. E797R	1	1.772	-0.772	0.2628	3	3	2.937	234
CLIP only vs. G619K	1	2.008	-1.008	0.2628	3	3	3.834	234
CLIP only vs. GA-KH	1	1.819	-0.8188	0.2628	3	3	3.115	234
GAPDH
CLIP only vs. CLIP only	1	1	-3.553e-15	0.2939	3	2	1.209e-14	234
CLIP only vs. WT	1	1	0	0.2628	3	3	0	234
CLIP only vs. R843C	1	1	0	0.2628	3	3	0	234
CLIP only vs. AKS-HPA	1	1	5.551e-16	0.2628	3	3	2.112e-15	234
CLIP only vs. A546H	1	1	5.551e-16	0.2628	3	3	2.112e-15	234
CLIP only vs. K547P	1	1	5.551e-16	0.2628	3	3	2.112e-15	234
CLIP only vs. R549S	1	1	8.882e-16	0.2628	3	3	3.379e-15	234
CLIP only vs. E797R	1	1	5.551e-16	0.2628	3	3	2.112e-15	234
CLIP only vs. G619K	1	1	0	0.2628	3	3	0	234
CLIP only vs. GA-KH	1	1	0	0.2628	3	3	0	234
SMG1
CLIP only vs. CLIP only	1	3.461	-2.461	0.2939	3	2	8.376	234
CLIP only vs. WT	1	1.305	-0.3046	0.2628	3	3	1.159	234
CLIP only vs. R843C	1	3.364	-2.364	0.2628	3	3	8.993	234
CLIP only vs. AKS-HPA	1	1.814	-0.8136	0.2628	3	3	3.095	234
CLIP only vs. A546H	1	2.002	-1.002	0.2628	3	3	3.811	234
CLIP only vs. K547P	1	1.206	-0.206	0.2628	3	3	0.7839	234
CLIP only vs. R549S	1	1.585	-0.5849	0.2628	3	3	2.225	234
CLIP only vs. E797R	1	1.016	-0.01557	0.2628	3	3	0.05923	234
CLIP only vs. G619K	1	1.335	-0.3349	0.2628	3	3	1.274	234
CLIP only vs. GA-KH	1	1.455	-0.4551	0.2628	3	3	1.732	234
SMG5
CLIP only vs. CLIP only	1	1.86	-0.86	0.2939	3	2	2.926	234
CLIP only vs. WT	1	0.8055	0.1945	0.2628	3	3	0.74	234
CLIP only vs. R843C	1	2.374	-1.374	0.2628	3	3	5.227	234
CLIP only vs. AKS-HPA	1	1.351	-0.3508	0.2628	3	3	1.335	234
CLIP only vs. A546H	1	1.542	-0.5424	0.2628	3	3	2.064	234
CLIP only vs. K547P	1	0.8731	0.1269	0.2628	3	3	0.4828	234
CLIP only vs. R549S	1	0.82	0.18	0.2628	3	3	0.6847	234
CLIP only vs. E797R	1	0.643	0.357	0.2628	3	3	1.358	234
CLIP only vs. G619K	1	0.779	0.221	0.2628	3	3	0.8407	234
CLIP only vs. GA-KH	1	1.141	-0.1407	0.2628	3	3	0.5353	234
SRSF2
CLIP only vs. CLIP only	1	2.971	-1.971	0.2939	3	2	6.706	234
CLIP only vs. WT	1	1.254	-0.2538	0.2628	3	3	0.9658	234
CLIP only vs. R843C	1	1.856	-0.856	0.2628	3	3	3.257	234
CLIP only vs. AKS-HPA	1	1.262	-0.2616	0.2628	3	3	0.9954	234
CLIP only vs. A546H	1	1.216	-0.2159	0.2628	3	3	0.8214	234
CLIP only vs. K547P	1	1.021	-0.02143	0.2628	3	3	0.08155	234
CLIP only vs. R549S	1	1.058	-0.0581	0.2628	3	3	0.2211	234
CLIP only vs. E797R	1	1.379	-0.3786	0.2628	3	3	1.441	234
CLIP only vs. G619K	1	1.439	-0.4393	0.2628	3	3	1.671	234
CLIP only vs. GA-KH	1	0.7645	0.2355	0.2628	3	3	0.896	234
SRSF3
CLIP only vs. CLIP only	1	3.714	-2.714	0.2939	3	2	9.237	234
CLIP only vs. WT	1	1.211	-0.2112	0.2628	3	3	0.8034	234
CLIP only vs. R843C	1	2.768	-1.768	0.2628	3	3	6.727	234
CLIP only vs. AKS-HPA	1	1.866	-0.8663	0.2628	3	3	3.296	234
CLIP only vs. A546H	1	2.036	-1.036	0.2628	3	3	3.942	234
CLIP only vs. K547P	1	1.335	-0.3353	0.2628	3	3	1.276	234
CLIP only vs. R549S	1	1.229	-0.2287	0.2628	3	3	0.87	234
CLIP only vs. E797R	1	1.16	-0.1601	0.2628	3	3	0.609	234
CLIP only vs. G619K	1	1.352	-0.3516	0.2628	3	3	1.338	234
CLIP only vs. GA-KH	1	1.384	-0.3842	0.2628	3	3	1.462	234
SRSF6
CLIP only vs. CLIP only	1	5.904	-4.904	0.2939	3	2	16.69	234
CLIP only vs. WT	1	0.9392	0.06083	0.2628	3	3	0.2315	234
CLIP only vs. R843C	1	2.967	-1.967	0.2628	3	3	7.484	234
CLIP only vs. AKS-HPA	1	1.561	-0.5612	0.2628	3	3	2.135	234
CLIP only vs. A546H	1	1.651	-0.651	0.2628	3	3	2.477	234
CLIP only vs. K547P	1	0.8951	0.1049	0.2628	3	3	0.399	234
CLIP only vs. R549S	1	0.8355	0.1645	0.2628	3	3	0.6257	234
CLIP only vs. E797R	1	0.8142	0.1858	0.2628	3	3	0.7068	234
CLIP only vs. G619K	1	0.9059	0.09413	0.2628	3	3	0.3581	234
CLIP only vs. GA-KH	1	0.8484	0.1516	0.2628	3	3	0.5769	234
UPF1 (3'UTR)
CLIP only vs. CLIP only	1	0.2611	0.739	0.2939	3	2	2.515	234
CLIP only vs. WT	1	0.2329	0.7671	0.2628	3	3	2.918	234
CLIP only vs. R843C	1	0.2826	0.7174	0.2628	3	3	2.729	234
CLIP only vs. AKS-HPA	1	0.2463	0.7537	0.2628	3	3	2.867	234
CLIP only vs. A546H	1	0.2763	0.7237	0.2628	3	3	2.753	234
CLIP only vs. K547P	1	0.2633	0.7367	0.2628	3	3	2.803	234
CLIP only vs. R549S	1	0.2539	0.7461	0.2628	3	3	2.839	234
CLIP only vs. E797R	1	0.2415	0.7585	0.2628	3	3	2.886	234
CLIP only vs. G619K	1	0.2789	0.7211	0.2628	3	3	2.743	234
CLIP only vs. GA-KH	1	0.2994	0.7006	0.2628	3	3	2.666	234
SMG6
CLIP only vs. CLIP only	1	1.599	-0.5994	0.2628	3	3	2.281	234
CLIP only vs. WT	1	0.7755	0.2245	0.2628	3	3	0.8543	234
CLIP only vs. R843C	1	1.638	-0.6377	0.2628	3	3	2.426	234
CLIP only vs. AKS-HPA	1	1.467	-0.4666	0.2628	3	3	1.775	234
CLIP only vs. A546H	1	1.543	-0.5431	0.2628	3	3	2.066	234
CLIP only vs. K547P	1	0.9029	0.09707	0.2628	3	3	0.3693	234
CLIP only vs. R549S	1	1.202	-0.2018	0.2628	3	3	0.7679	234
CLIP only vs. E797R	1	0.7682	0.2318	0.2628	3	3	0.8819	234
CLIP only vs. G619K	1	0.9424	0.05757	0.2628	3	3	0.219	234
CLIP only vs. GA-KH	1	0.9906	0.0094	0.2628	3	3	0.03576	234
SMG7
CLIP only vs. CLIP only	1	2.053	-1.053	0.2628	3	3	4.008	234
CLIP only vs. WT	1	1.148	-0.1475	0.2628	3	3	0.5612	234
CLIP only vs. R843C	1	2.227	-1.227	0.2628	3	3	4.669	234
CLIP only vs. AKS-HPA	1	1.551	-0.5511	0.2628	3	3	2.097	234
CLIP only vs. A546H	1	1.609	-0.6091	0.2628	3	3	2.317	234
CLIP only vs. K547P	1	1.16	-0.1601	0.2628	3	3	0.6093	234
CLIP only vs. R549S	1	1.258	-0.2579	0.2628	3	3	0.9814	234
CLIP only vs. E797R	1	1.081	-0.08093	0.2628	3	3	0.3079	234
CLIP only vs. G619K	1	1.221	-0.2208	0.2628	3	3	0.8401	234
CLIP only vs. GA-KH	1	1.562	-0.5616	0.2628	3	3	2.137	234
UPF2
CLIP only vs. CLIP only	1	1.819	-0.8189	0.2628	3	3	3.116	234
CLIP only vs. WT	1	1.185	-0.1853	0.2628	3	3	0.7051	234
CLIP only vs. R843C	1	2.104	-1.104	0.2628	3	3	4.2	234
CLIP only vs. AKS-HPA	1	1.537	-0.5369	0.2628	3	3	2.043	234
CLIP only vs. A546H	1	1.534	-0.5344	0.2628	3	3	2.033	234
CLIP only vs. K547P	1	0.8951	0.1049	0.2628	3	3	0.399	234
CLIP only vs. R549S	1	1.457	-0.4573	0.2628	3	3	1.74	234
CLIP only vs. E797R	1	0.831	0.169	0.2628	3	3	0.6431	234
CLIP only vs. G619K	1	0.9955	0.0045	0.2628	3	3	0.01712	234
CLIP only vs. GA-KH	1	1.026	-0.026	0.2628	3	3	0.09892	234

### Sheet: 2way ANOVA overexpression
Within each column, compare rows (simple effects within columns)
Number of families	8
Number of comparisons per family	10
Alpha	0.05
Dunnett's multiple comparisons test	Predicted (LS) mean diff.	95.00% CI of diff.	Below threshold?	Summary	Adjusted P Value
CLIP
GFP vs. GFP	-0.00012	-0.8258 to 0.8255	No	ns	>0.9999
GFP vs. WT	-1.492	-2.317 to -0.6661	Yes	****	<0.0001
GFP vs. R843C	-1.087	-2.041 to -0.1338	Yes	*	0.0158
GFP vs. AKS-HPA	-2.069	-3.022 to -1.115	Yes	****	<0.0001
GFP vs. A546H	-1.877	-2.830 to -0.9232	Yes	****	<0.0001
GFP vs. K547P	-1.864	-2.818 to -0.9109	Yes	****	<0.0001
GFP vs. R549S	-1.408	-2.361 to -0.4544	Yes	***	0.0006
GFP vs. E797R	-2.067	-3.021 to -1.114	Yes	****	<0.0001
GFP vs. G619K	-1.011	-1.965 to -0.05812	Yes	*	0.0309
GFP vs. GA-KH	-2.051	-3.143 to -0.9587	Yes	****	<0.0001
GAPDH
GFP vs. GFP	0	-0.7555 to 0.7555	No	ns	>0.9999
GFP vs. WT	1.332e-15	-0.7555 to 0.7555	No	ns	>0.9999
GFP vs. R843C	2.22e-15	-0.9253 to 0.9253	No	ns	>0.9999
GFP vs. AKS-HPA	0	-0.9253 to 0.9253	No	ns	>0.9999
GFP vs. A546H	1.443e-15	-0.9253 to 0.9253	No	ns	>0.9999
GFP vs. K547P	-8.882e-16	-0.9253 to 0.9253	No	ns	>0.9999
GFP vs. R549S	6.661e-16	-0.9253 to 0.9253	No	ns	>0.9999
GFP vs. E797R	6.661e-16	-0.9253 to 0.9253	No	ns	>0.9999
GFP vs. G619K	8.882e-16	-0.9253 to 0.9253	No	ns	>0.9999
GFP vs. GA-KH	1.332e-15	-0.9253 to 0.9253	No	ns	>0.9999
SMG1
GFP vs. GFP	-3.614	-4.369 to -2.858	Yes	****	<0.0001
GFP vs. WT	-1.176	-1.931 to -0.4201	Yes	***	0.0002
GFP vs. R843C	-4.239	-5.164 to -3.314	Yes	****	<0.0001
GFP vs. AKS-HPA	-2.332	-3.257 to -1.406	Yes	****	<0.0001
GFP vs. A546H	-2.662	-3.587 to -1.737	Yes	****	<0.0001
GFP vs. K547P	-1.185	-2.110 to -0.2594	Yes	**	0.0042
GFP vs. R549S	-1.789	-2.714 to -0.8637	Yes	****	<0.0001
GFP vs. E797R	-0.9344	-1.860 to -0.009146	Yes	*	0.0463
GFP vs. G619K	-1.417	-2.342 to -0.4917	Yes	***	0.0003
GFP vs. GA-KH	-0.7166	-1.642 to 0.2087	No	ns	0.23
SMG5
GFP vs. GFP	-1.176	-1.931 to -0.4203	Yes	***	0.0002
GFP vs. WT	0.2136	-0.5419 to 0.9691	No	ns	0.9906
GFP vs. R843C	-1.932	-2.857 to -1.007	Yes	****	<0.0001
GFP vs. AKS-HPA	-0.4549	-1.380 to 0.4704	No	ns	0.767
GFP vs. A546H	-1.039	-1.964 to -0.1137	Yes	*	0.0182
GFP vs. K547P	0.08663	-0.8387 to 1.012	No	ns	0.9997
GFP vs. R549S	0.1462	-0.7791 to 1.072	No	ns	0.9994
GFP vs. E797R	-0.2305	-1.156 to 0.6948	No	ns	0.996
GFP vs. G619K	-0.0614	-0.9867 to 0.8639	No	ns	0.9998
GFP vs. GA-KH	-0.1652	-1.090 to 0.7601	No	ns	0.9993
SRSF2
GFP vs. GFP	-2.078	-2.833 to -1.323	Yes	****	<0.0001
GFP vs. WT	-0.3722	-1.128 to 0.3833	No	ns	0.7652
GFP vs. R843C	-0.1984	-1.124 to 0.7269	No	ns	0.9971
GFP vs. AKS-HPA	-0.0223	-0.9476 to 0.9030	No	ns	>0.9999
GFP vs. A546H	-0.1709	-1.096 to 0.7544	No	ns	0.9993
GFP vs. K547P	0.04963	-0.8757 to 0.9749	No	ns	0.9998
GFP vs. R549S	-0.1892	-1.115 to 0.7361	No	ns	0.9992
GFP vs. E797R	-0.4935	-1.419 to 0.4318	No	ns	0.6821
GFP vs. G619K	-0.4582	-1.383 to 0.4671	No	ns	0.7602
GFP vs. GA-KH	0.05897	-0.8663 to 0.9843	No	ns	0.9998
SRSF3
GFP vs. GFP	-2.601	-3.356 to -1.845	Yes	****	<0.0001
GFP vs. WT	-0.3117	-1.067 to 0.4438	No	ns	0.8974
GFP vs. R843C	-1.761	-2.687 to -0.8361	Yes	****	<0.0001
GFP vs. AKS-HPA	-0.5305	-1.456 to 0.3948	No	ns	0.5967
GFP vs. A546H	-1.147	-2.072 to -0.2215	Yes	**	0.0063
GFP vs. K547P	-0.0673	-0.9926 to 0.8580	No	ns	0.9997
GFP vs. R549S	-0.1954	-1.121 to 0.7299	No	ns	0.9971
GFP vs. E797R	-0.2629	-1.188 to 0.6624	No	ns	0.9903
GFP vs. G619K	-0.5296	-1.455 to 0.3957	No	ns	0.5989
GFP vs. GA-KH	-0.7358	-1.661 to 0.1895	No	ns	0.2037
SRSF6
GFP vs. GFP	-7.333	-8.088 to -6.577	Yes	****	<0.0001
GFP vs. WT	-0.1173	-0.8728 to 0.6382	No	ns	0.9994
GFP vs. R843C	-1.888	-2.814 to -0.9631	Yes	****	<0.0001
GFP vs. AKS-HPA	-0.5102	-1.435 to 0.4151	No	ns	0.644
GFP vs. A546H	-1.009	-1.934 to -0.08325	Yes	*	0.0242
GFP vs. K547P	-0.06603	-0.9913 to 0.8593	No	ns	0.9997
GFP vs. R549S	0.0734	-0.8519 to 0.9987	No	ns	0.9997
GFP vs. E797R	0.0182	-0.9071 to 0.9435	No	ns	>0.9999
GFP vs. G619K	-0.06857	-0.9939 to 0.8567	No	ns	0.9997
GFP vs. GA-KH	-0.03547	-0.9608 to 0.8898	No	ns	0.9999
UPF1 (3'UTR)
GFP vs. GFP	0.7114	-0.04408 to 1.467	No	ns	0.0774
GFP vs. WT	0.7612	0.005739 to 1.517	Yes	*	0.0471
GFP vs. R843C	0.7649	-0.1604 to 1.690	No	ns	0.1682
GFP vs. AKS-HPA	0.7318	-0.1935 to 1.657	No	ns	0.209
GFP vs. A546H	0.7011	-0.2242 to 1.626	No	ns	0.2531
GFP vs. K547P	0.7831	-0.1422 to 1.708	No	ns	0.1485
GFP vs. R549S	0.7937	-0.1316 to 1.719	No	ns	0.1379
GFP vs. E797R	0.7543	-0.1710 to 1.680	No	ns	0.1805
GFP vs. G619K	0.7576	-0.1677 to 1.683	No	ns	0.1766
GFP vs. GA-KH	0.7298	-0.1955 to 1.655	No	ns	0.2117
Test details	Predicted (LS) mean 1	Predicted (LS) mean 2	Predicted (LS) mean diff.	SE of diff.	N1	N2	q	DF
CLIP
GFP vs. GFP	4e-05	0.00016	-0.00012	0.2977	5	5	0.0004031	244
GFP vs. WT	4e-05	1.492	-1.492	0.2977	5	5	5.011	244
GFP vs. R843C	4e-05	1.087	-1.087	0.3437	5	3	3.163	244
GFP vs. AKS-HPA	4e-05	2.069	-2.069	0.3437	5	3	6.019	244
GFP vs. A546H	4e-05	1.877	-1.877	0.3437	5	3	5.459	244
GFP vs. K547P	4e-05	1.864	-1.864	0.3437	5	3	5.424	244
GFP vs. R549S	4e-05	1.408	-1.408	0.3437	5	3	4.096	244
GFP vs. E797R	4e-05	2.067	-2.067	0.3437	5	3	6.014	244
GFP vs. G619K	4e-05	1.012	-1.011	0.3437	5	3	2.943	244
GFP vs. GA-KH	4e-05	2.051	-2.051	0.3938	5	2	5.208	244
GAPDH
GFP vs. GFP	1	1	0	0.2717	6	6	0	244
GFP vs. WT	1	1	1.332e-15	0.2717	6	6	4.903e-15	244
GFP vs. R843C	1	1	2.22e-15	0.3328	6	3	6.672e-15	244
GFP vs. AKS-HPA	1	1	0	0.3328	6	3	0	244
GFP vs. A546H	1	1	1.443e-15	0.3328	6	3	4.337e-15	244
GFP vs. K547P	1	1	-8.882e-16	0.3328	6	3	2.669e-15	244
GFP vs. R549S	1	1	6.661e-16	0.3328	6	3	2.002e-15	244
GFP vs. E797R	1	1	6.661e-16	0.3328	6	3	2.002e-15	244
GFP vs. G619K	1	1	8.882e-16	0.3328	6	3	2.669e-15	244
GFP vs. GA-KH	1	1	1.332e-15	0.3328	6	3	4.003e-15	244
SMG1
GFP vs. GFP	1	4.614	-3.614	0.2717	6	6	13.3	244
GFP vs. WT	1	2.176	-1.176	0.2717	6	6	4.326	244
GFP vs. R843C	1	5.239	-4.239	0.3328	6	3	12.74	244
GFP vs. AKS-HPA	1	3.332	-2.332	0.3328	6	3	7.006	244
GFP vs. A546H	1	3.662	-2.662	0.3328	6	3	7.999	244
GFP vs. K547P	1	2.185	-1.185	0.3328	6	3	3.56	244
GFP vs. R549S	1	2.789	-1.789	0.3328	6	3	5.376	244
GFP vs. E797R	1	1.934	-0.9344	0.3328	6	3	2.808	244
GFP vs. G619K	1	2.417	-1.417	0.3328	6	3	4.258	244
GFP vs. GA-KH	1	1.717	-0.7166	0.3328	6	3	2.153	244
SMG5
GFP vs. GFP	1	2.176	-1.176	0.2717	6	6	4.327	244
GFP vs. WT	1	0.7864	0.2136	0.2717	6	6	0.786	244
GFP vs. R843C	1	2.932	-1.932	0.3328	6	3	5.805	244
GFP vs. AKS-HPA	1	1.455	-0.4549	0.3328	6	3	1.367	244
GFP vs. A546H	1	2.039	-1.039	0.3328	6	3	3.122	244
GFP vs. K547P	1	0.9134	0.08663	0.3328	6	3	0.2603	244
GFP vs. R549S	1	0.8538	0.1462	0.3328	6	3	0.4394	244
GFP vs. E797R	1	1.231	-0.2305	0.3328	6	3	0.6927	244
GFP vs. G619K	1	1.061	-0.0614	0.3328	6	3	0.1845	244
GFP vs. GA-KH	1	1.165	-0.1652	0.3328	6	3	0.4963	244
SRSF2
GFP vs. GFP	1	3.078	-2.078	0.2717	6	6	7.647	244
GFP vs. WT	1	1.372	-0.3722	0.2717	6	6	1.37	244
GFP vs. R843C	1	1.198	-0.1984	0.3328	6	3	0.5962	244
GFP vs. AKS-HPA	1	1.022	-0.0223	0.3328	6	3	0.06701	244
GFP vs. A546H	1	1.171	-0.1709	0.3328	6	3	0.5135	244
GFP vs. K547P	1	0.9504	0.04963	0.3328	6	3	0.1491	244
GFP vs. R549S	1	1.189	-0.1892	0.3328	6	3	0.5686	244
GFP vs. E797R	1	1.494	-0.4935	0.3328	6	3	1.483	244
GFP vs. G619K	1	1.458	-0.4582	0.3328	6	3	1.377	244
GFP vs. GA-KH	1	0.941	0.05897	0.3328	6	3	0.1772	244
SRSF3
GFP vs. GFP	1	3.601	-2.601	0.2717	6	6	9.57	244
GFP vs. WT	1	1.312	-0.3117	0.2717	6	6	1.147	244
GFP vs. R843C	1	2.761	-1.761	0.3328	6	3	5.292	244
GFP vs. AKS-HPA	1	1.531	-0.5305	0.3328	6	3	1.594	244
GFP vs. A546H	1	2.147	-1.147	0.3328	6	3	3.446	244
GFP vs. K547P	1	1.067	-0.0673	0.3328	6	3	0.2022	244
GFP vs. R549S	1	1.195	-0.1954	0.3328	6	3	0.5872	244
GFP vs. E797R	1	1.263	-0.2629	0.3328	6	3	0.79	244
GFP vs. G619K	1	1.53	-0.5296	0.3328	6	3	1.591	244
GFP vs. GA-KH	1	1.736	-0.7358	0.3328	6	3	2.211	244
SRSF6
GFP vs. GFP	1	8.333	-7.333	0.2717	6	6	26.99	244
GFP vs. WT	1	1.117	-0.1173	0.2717	6	6	0.4316	244
GFP vs. R843C	1	2.888	-1.888	0.3328	6	3	5.674	244
GFP vs. AKS-HPA	1	1.51	-0.5102	0.3328	6	3	1.533	244
GFP vs. A546H	1	2.009	-1.009	0.3328	6	3	3.03	244
GFP vs. K547P	1	1.066	-0.06603	0.3328	6	3	0.1984	244
GFP vs. R549S	1	0.9266	0.0734	0.3328	6	3	0.2205	244
GFP vs. E797R	1	0.9818	0.0182	0.3328	6	3	0.05469	244
GFP vs. G619K	1	1.069	-0.06857	0.3328	6	3	0.206	244
GFP vs. GA-KH	1	1.035	-0.03547	0.3328	6	3	0.1066	244
UPF1 (3'UTR)
GFP vs. GFP	1	0.2886	0.7114	0.2717	6	6	2.618	244
GFP vs. WT	1	0.2388	0.7612	0.2717	6	6	2.801	244
GFP vs. R843C	1	0.2351	0.7649	0.3328	6	3	2.298	244
GFP vs. AKS-HPA	1	0.2682	0.7318	0.3328	6	3	2.199	244
GFP vs. A546H	1	0.2989	0.7011	0.3328	6	3	2.107	244
GFP vs. K547P	1	0.2169	0.7831	0.3328	6	3	2.353	244
GFP vs. R549S	1	0.2063	0.7937	0.3328	6	3	2.385	244
GFP vs. E797R	1	0.2457	0.7543	0.3328	6	3	2.267	244
GFP vs. G619K	1	0.2424	0.7576	0.3328	6	3	2.276	244
GFP vs. GA-KH	1	0.2702	0.7298	0.3328	6	3	2.193	244
